# Transfer RNA acetylation regulates in vivo mammalian stress signaling

**DOI:** 10.1101/2024.07.25.605208

**Authors:** Supuni Thalalla Gamage, Roxane Khoogar, Shereen Howpay Manage, McKenna C. Crawford, Joe Georgeson, Bogdan V. Polevoda, Chelsea Sanders, Kendall A. Lee, Kellie D. Nance, Vinithra Iyer, Anatoly Kustanovich, Minervo Perez, Chu T. Thu, Sam R. Nance, Ruhul Amin, Christine N. Miller, Ronald J. Holewinski, Thomas Meyer, Vishal Koparde, Acong Yang, Parthav Jailwala, Joe T. Nguyen, Thorkell Andresson, Kent Hunter, Shuo Gu, Beverly A. Mock, Elijah F. Edmondson, Simone Difilippantonio, Raj Chari, Schraga Schwartz, Mitchell R. O’Connell, Colin Chih-Chien Wu, Jordan L. Meier

## Abstract

Transfer RNA (tRNA) modifications are crucial for protein synthesis, but their position-specific physiological roles remain poorly understood. Here we investigate the impact of N4-acetylcytidine (ac^4^C), a highly conserved tRNA modification, using a Thumpd1 knockout mouse model. We find that loss of Thumpd1-dependent tRNA acetylation leads to reduced levels of tRNA^Leu^, increased ribosome stalling, and activation of eIF2α phosphorylation. Thumpd1 knockout mice exhibit growth defects and sterility. Remarkably, concurrent knockout of Thumpd1 and the stress-sensing kinase Gcn2 causes penetrant postnatal lethality, indicating a critical genetic interaction. Our findings demonstrate that a modification restricted to a single position within type II cytosolic tRNAs can regulate ribosome-mediated stress signaling in mammalian organisms, with implications for our understanding of translation control as well as therapeutic interventions.
