## Supplementary material for "Transfer RNA acetylation regulates in vivo mammalian stress signaling": Table S2

### Sheet: info
Supplementary Table 2. Differential expression analysis at unique tRNA and anticodon level between two cell lines modals (HEK293T WT and HEK293T Thumpd1) performed with mim-seq pipeline.
Experiments								Column headings and abbreviations
species	experiment	RNA	treatment	control	Table	comments		column name	definition
Hs	1	size-selected	ALKBH1	WT	STable2	HEK-293T		Isodecoder	tRNAs that share an anticodon but differ in tRNA sequence body
Hs	2	size-selected	ALKBH1	WT	STable2	HEK-293T		baseMean	mean count-unique reads per unique tRNA sequence are summed to calculate read counts per isoacceptor between replicates
Hs	1	size-selected	ALKBH1	Thumbpd1ko	STable2	HEK-293T		log2FoldChange	Logarithmic Fold Change (LFC) of read fraction relative to library size
Hs	2	size-selected	ALKBH1	Thumbpd1ko	STable2	HEK-293T		lfcSE	logarithmic fold change Standard Error
								stat	z-statistic (shrunken estimate of LFC is divided by its standard error)
								pvalue	The Wald test P values from the subset of genes that pass automatic independent filtering step and set by default to 0.05.
								padj	adjusted for multiple testing using the procedure of Benjamini and Hochberg
								ThumpKO_1.trim.R1.unpaired_uniq	count of unique reads aligned to unique tRNA tranbscript in HEK293T Thumpd1 replicate #1
								ThumpKO_2.trim.R1.unpaired_uniq	count of unique reads aligned to unique tRNA tranbscript in HEK293T Thumpd1 replicate #2
								WT_1.trim.R1.unpaired_uniq	count of unique reads aligned to unique tRNA tranbscript in HEK293T WT replicate #1
								WT_2.trim.R1.unpaired_uniq	count of unique reads aligned to unique tRNA tranbscript in HEK293T WT replicate #2

### Sheet: Table S2
Isodecoder	baseMean	log2FoldChange	lfcSE	stat	pvalue	padj	ThumpKO_1.trim.R1.unpaired_uniq	ThumpKO_2.trim.R1.unpaired_uniq	WT_1.trim.R1.unpaired_uniq	WT_2.trim.R1.unpaired_uniq
Homo_sapiens_tRNA-Leu-TAA-2	617.661	-2.38142	0.287543	-8.28196	1.21e-16	3.6e-14	211.968	186.29	1155.6	916.787
Homo_sapiens_tRNA-Ser-AGA-3	1172.68	-1.81241	0.274796	-6.59547	4.24e-11	6.29e-09	436.009	602.306	1734.31	1918.11
Homo_sapiens_tRNA-Ala-AGC-24	343.233	-1.28901	0.296356	-4.34954	1.36e-05	0.0013506	195.869	202.699	501.606	472.757
Homo_sapiens_tRNA-Leu-TAA-3	1902.09	-1.18388	0.280104	-4.22658	2.37e-05	0.00140936	1033.01	1291.48	3112.14	2171.73
Homo_sapiens_tRNA-Ser-TGA-4	6438.9	-1.08258	0.256123	-4.2268	2.37e-05	0.00140936	3555.15	4704.55	8192.6	9303.3
Homo_sapiens_tRNA-Leu-AAG-3	86.1895	-1.79784	0.452136	-3.97632	7e-05	0.00346449	32.1976	44.4008	126.989	141.17
Homo_sapiens_tRNA-Leu-CAG-2	17287.7	-0.926897	0.26645	-3.47869	0.000503873	0.0213786	11122.9	12712.1	18486	26829.8
Homo_sapiens_tRNA-Ser-AGA-4	389.887	-0.994726	0.292481	-3.40099	0.00067142	0.0249265	238.799	281.849	507.049	531.852
Homo_sapiens_tRNA-Leu-TAG-3	13438.2	-0.8468	0.252005	-3.36026	0.000778698	0.025697	8231.85	10974.7	17016.5	17529.8
Homo_sapiens_tRNA-Leu-AAG-4/2	54869.3	-0.802223	0.249914	-3.21	0.00132735	0.0394223	39824.4	40166.3	59986.8	79499.5
Homo_sapiens_tRNA-Arg-CCT-3	7075.66	-0.734995	0.239888	-3.06391	0.00218462	0.0589849	5022.83	5599.33	8329.57	9350.9
Homo_sapiens_tRNA-Val-CAC-9	11.7817	-3.79767	1.35401	-2.80477	0.00503529	0.124623	0	2.8957	33.5614	10.6699
Homo_sapiens_tRNA-Ala-AGC-13	615.312	-0.699851	0.284897	-2.45651	0.0140296	0.263844	426.618	510.609	852.64	671.381
Homo_sapiens_tRNA-Ala-AGC-15	944.351	0.784034	0.314085	2.49624	0.0125516	0.263844	1389.86	999.983	858.989	528.569
Homo_sapiens_tRNA-Glu-TTC-7	21.2853	2.07366	0.842816	2.46039	0.0138786	0.263844	49.638	19.3047	6.34945	9.8491
Homo_sapiens_tRNA-Val-CAC-8	138.843	0.934785	0.381262	2.45181	0.0142138	0.263844	189.161	175.673	78.9145	111.623
Homo_sapiens_tRNA-Asp-GTC-4	619.329	0.899374	0.43582	2.06363	0.0390524	0.644365	1130.94	482.617	244.907	618.852
Homo_sapiens_tRNA-Leu-CAA-1	22168.6	-0.555939	0.266375	-2.08705	0.0368833	0.644365	14425.9	21471.6	26315.7	26461.3
Homo_sapiens_tRNA-Ala-AGC-11	5655.11	0.578843	0.297522	1.94555	0.0517089	0.749865	7150.55	6398.54	5791.6	3279.75
Homo_sapiens_tRNA-Gly-GCC-3	159.789	0.717504	0.368333	1.94798	0.0514177	0.749865	230.75	166.986	130.617	110.802
Homo_sapiens_tRNA-Lys-CTT-4	9574.94	-0.453554	0.234425	-1.93475	0.0530208	0.749865	8239.9	7924.58	10629.9	11505.4
Homo_sapiens_tRNA-Ala-AGC-18	91.2162	-0.9319	0.491526	-1.89593	0.0579693	0.782585	53.6627	71.4274	165.086	74.689
Homo_sapiens_tRNA-Ala-AGC-8	11472.5	0.579169	0.315828	1.83381	0.066682	0.861067	14023.4	13466	12282.6	6117.93
Homo_sapiens_tRNA-Asn-GTT-15	73.0206	0.845288	0.484398	1.74503	0.0809802	0.888732	112.692	75.2883	41.7249	62.3777
Homo_sapiens_tRNA-Asn-GTT-5	531.339	0.608409	0.342558	1.77607	0.0757206	0.888732	838.479	445.938	367.361	473.578
Homo_sapiens_tRNA-Gly-GCC-4	60.5581	1.00493	0.561417	1.78999	0.0734559	0.888732	99.276	62.7403	23.5837	56.6323
Homo_sapiens_tRNA-Ser-ACT-1	72.1501	0.880939	0.50947	1.72913	0.0837862	0.888732	116.716	70.4621	65.3086	36.1134
Homo_sapiens_tRNA-Ser-GCT-6	2543.78	0.43585	0.250239	1.74173	0.0815549	0.888732	2696.55	3153.42	2007.33	2317.82
Homo_sapiens_tRNA-Ala-AGC-2	18591.7	0.489919	0.293173	1.67109	0.0947034	0.91185	22201.6	21235.2	19718.7	11211.6
Homo_sapiens_tRNA-Ala-CGC-4	6197.9	0.48708	0.29459	1.65341	0.0982464	0.91185	6862.11	7606.05	6555.35	3768.1
Homo_sapiens_tRNA-Asn-GTT-17	40.7123	0.98075	0.59204	1.65656	0.0976082	0.91185	65.7368	42.4703	30.8402	23.802
Homo_sapiens_tRNA-Ser-CGA-3/2	10760.3	-0.430164	0.257706	-1.66921	0.0950761	0.91185	7680.47	10654.3	12612.7	12093.9
Homo_sapiens_tRNA-Ala-AGC-3	5930.87	0.531014	0.324994	1.63392	0.102275	0.920479	7102.26	6917.84	6577.12	3126.27
Homo_sapiens_tRNA-Gln-CTG-7	96.4773	0.657105	0.410552	1.60054	0.109479	0.929006	119.399	116.793	72.5651	77.1513
Homo_sapiens_tRNA-Thr-AGT-4	635.833	-0.455561	0.282375	-1.61332	0.106675	0.929006	486.989	584.932	817.264	654.145
Escherichia_coli_str_K_12_substr_MG1655_tRNA-eColiLys-TTT-1	4.18137	-0.505018	1.67797	-0.30097	0.763437	0.988506	4.0247	2.8957	8.16357	1.64152
Homo_sapiens_tRNA-Ala-AGC-1	6034.87	0.362366	0.290979	1.24533	0.213009	0.988506	6752.11	6825.17	6675.08	3887.11
Homo_sapiens_tRNA-Ala-AGC-10	717.936	-0.286476	0.277507	-1.03232	0.301921	0.988506	684.199	610.028	690.276	887.24
Homo_sapiens_tRNA-Ala-AGC-12	1401.52	-0.011572	0.300675	-0.0384866	0.9693	0.988506	1487.8	1304.03	1766.96	1047.29
Homo_sapiens_tRNA-Ala-AGC-14	347.489	-0.413638	0.354219	-1.16775	0.242909	0.988506	311.244	284.744	520.655	273.313
Homo_sapiens_tRNA-Ala-AGC-16	34.8066	-0.550316	0.613723	-0.896685	0.369887	0.988506	25.4898	30.8875	42.632	40.2172
Homo_sapiens_tRNA-Ala-AGC-17	9.52467	0.153089	1.11177	0.137698	0.890479	0.988506	13.4157	6.75664	7.25651	10.6699
Homo_sapiens_tRNA-Ala-AGC-19	56.326	0.065296	0.547069	0.119356	0.904993	0.988506	48.2964	66.6012	73.4722	36.9341
Homo_sapiens_tRNA-Ala-AGC-21	3.22412	0.643995	1.86033	0.346171	0.729214	0.988506	4.0247	3.86094	0.907064	4.10379
Homo_sapiens_tRNA-Ala-AGC-23	0.468075	0.281789	4.97699	0.0566184	0.954849	0.988506	0	0.965235	0.907064	0
Homo_sapiens_tRNA-Ala-AGC-4	17584	0.362284	0.307253	1.17911	0.238356	0.988506	19486.3	20074	20218.5	10557.4
Homo_sapiens_tRNA-Ala-AGC-5	1429.82	0.0489629	0.264975	0.184783	0.853399	0.988506	1482.43	1425.65	1605.5	1205.69
Homo_sapiens_tRNA-Ala-AGC-6	4243.04	-0.122884	0.248814	-0.493881	0.62139	0.988506	4172.27	3952.64	4919.91	3927.33
Homo_sapiens_tRNA-Ala-CGC-1	8458.6	0.317671	0.277185	1.14606	0.251769	0.988506	9283.64	9488.26	9229.37	5833.13
Homo_sapiens_tRNA-Ala-CGC-2	9030.7	0.364731	0.294364	1.23905	0.215327	0.988506	9810.88	10521.1	10061.2	5729.72
Homo_sapiens_tRNA-Ala-CGC-3	5952.3	0.323853	0.269201	1.20301	0.228971	0.988506	6511.97	6722.86	6328.58	4245.78
Homo_sapiens_tRNA-Ala-CGC-5	21.9899	-0.129365	0.773437	-0.16726	0.867165	0.988506	14.7572	27.0266	28.119	18.0567
Homo_sapiens_tRNA-Ala-TGC-2	2309.19	0.348484	0.283446	1.22945	0.218901	0.988506	2606.66	2566.56	2492.61	1570.93
Homo_sapiens_tRNA-Ala-TGC-3	11922.2	0.363747	0.317896	1.14423	0.252527	0.988506	12943.4	13890.7	13967	6887.81
Homo_sapiens_tRNA-Ala-TGC-4	11247.3	0.0899251	0.248226	0.362271	0.71715	0.988506	12767.7	10428.4	10051.2	11741.8
Homo_sapiens_tRNA-Ala-TGC-5/1/7	20584.1	0.333987	0.301563	1.10752	0.268069	0.988506	23816.8	22095.2	23624.5	12799.7
Homo_sapiens_tRNA-Ala-TGC-6	2661.02	0.016852	0.256401	0.0657251	0.947597	0.988506	2582.52	2770.22	2992.4	2298.94
Homo_sapiens_tRNA-Ala-TGC-9	3.20207	-0.684346	1.87631	-0.36473	0.715313	0.988506	4.0247	0.965235	4.53532	3.28303
Homo_sapiens_tRNA-Arg-ACG-1	19009.2	0.0136933	0.252806	0.0541652	0.956804	0.988506	18048.1	20150.2	21530.1	16308.5
Homo_sapiens_tRNA-Arg-ACG-2	20032.8	0.0152467	0.244788	0.0622856	0.950335	0.988506	19522.5	20754.5	22150.5	17703.8
Homo_sapiens_tRNA-Arg-CCG-1	11362.2	0.0157151	0.244643	0.0642368	0.948782	0.988506	11730.7	11117.6	12519.3	10081.4
Homo_sapiens_tRNA-Arg-CCG-2	14986.9	0.288893	0.243306	1.18736	0.235084	0.988506	16302.7	16661.9	14928.5	12054.5
Homo_sapiens_tRNA-Arg-CCT-1	15502.3	0.0119911	0.234508	0.0511329	0.95922	0.988506	16183.3	14950.5	14873.1	16002.3
Homo_sapiens_tRNA-Arg-CCT-2	17423.5	-0.177534	0.24093	-0.736868	0.461203	0.988506	14857.9	17847.2	17932.7	19056.4
Homo_sapiens_tRNA-Arg-CCT-5	32.2339	0.742156	0.651521	1.13911	0.254656	0.988506	50.9795	29.9223	21.7695	26.2643
Homo_sapiens_tRNA-Arg-TCG-1	6868.87	0.133461	0.259924	0.513461	0.607629	0.988506	6884.92	7487.33	7614.8	5488.41
Homo_sapiens_tRNA-Arg-TCG-2	1957.8	-0.184516	0.259369	-0.711402	0.476835	0.988506	1758.79	1906.34	2353.83	1812.24
Homo_sapiens_tRNA-Arg-TCG-3	5981.68	-0.0399036	0.252665	-0.157931	0.874511	0.988506	5533.96	6263.41	6816.58	5312.77
Homo_sapiens_tRNA-Arg-TCG-4	828.615	-0.137786	0.276618	-0.498108	0.618408	0.988506	804.94	773.153	996.863	739.504
Homo_sapiens_tRNA-Arg-TCG-5	5150.63	-0.190415	0.272098	-0.699804	0.48405	0.988506	4184.35	5437.17	6366.68	4614.31
Homo_sapiens_tRNA-Arg-TCT-1	23684	0.0717776	0.237863	0.30176	0.762835	0.988506	24939.7	23606.7	21330.5	24859.1
Homo_sapiens_tRNA-Arg-TCT-2	5758.2	-0.121122	0.236785	-0.511529	0.608981	0.988506	5283.09	5749.9	5826.07	6173.75
Homo_sapiens_tRNA-Arg-TCT-3	8348.55	-0.154633	0.235229	-0.657371	0.510942	0.988506	7836.09	7967.05	8373.11	9217.94
Homo_sapiens_tRNA-Arg-TCT-4	985.484	-0.214168	0.261937	-0.817635	0.413566	0.988506	949.829	875.468	965.116	1151.52
Homo_sapiens_tRNA-Arg-TCT-5	16.6578	0.279024	0.866711	0.321934	0.747502	0.988506	24.1482	12.5481	12.6989	17.2359
Homo_sapiens_tRNA-Asn-GTT-1	4981.89	-0.0328114	0.276386	-0.118716	0.905501	0.988506	4254.11	5595.47	5907.71	4170.27
Homo_sapiens_tRNA-Asn-GTT-10	77.2603	0.0943104	0.459371	0.205303	0.837335	0.988506	91.2265	68.5317	85.264	64.0192
Homo_sapiens_tRNA-Asn-GTT-11	52.1484	0.573538	0.518138	1.10692	0.268328	0.988506	59.0289	65.636	45.3532	38.5757
Homo_sapiens_tRNA-Asn-GTT-12	17.1128	0.684844	0.861009	0.795397	0.426382	0.988506	26.8313	15.4438	16.3271	9.8491
Homo_sapiens_tRNA-Asn-GTT-13	1.52739	2.57621	2.92198	0.881667	0.377957	0.988506	1.34157	3.86094	0.907064	0
Homo_sapiens_tRNA-Asn-GTT-14	23.5971	-0.520387	0.731192	-0.711696	0.476653	0.988506	21.4651	17.3742	31.7472	23.802
Homo_sapiens_tRNA-Asn-GTT-18	0.745771	-0.383726	4.11783	-0.0931865	0.925755	0.988506	1.34157	0	0	1.64152
Homo_sapiens_tRNA-Asn-GTT-19	0.335392	2.01701	4.97098	0.405758	0.68492	0.988506	1.34157	0	0	0
Homo_sapiens_tRNA-Asn-GTT-2	43813.3	-0.0688775	0.263773	-0.261124	0.793997	0.988506	36683.8	48850.5	50508	39210.9
Homo_sapiens_tRNA-Asn-GTT-24	243.725	-0.0623104	0.337969	-0.184367	0.853725	0.988506	222.7	253.857	294.796	203.548
Homo_sapiens_tRNA-Asn-GTT-25	1.58536	1.41137	2.5696	0.549256	0.58283	0.988506	2.68313	1.93047	0.907064	0.820759
Homo_sapiens_tRNA-Asn-GTT-26	9.97518	0.748341	1.08837	0.687577	0.491719	0.988506	13.4157	11.5828	9.9777	4.92455
Homo_sapiens_tRNA-Asn-GTT-27	3.81282	-0.657359	1.85045	-0.355244	0.722407	0.988506	0	5.79141	4.53532	4.92455
Homo_sapiens_tRNA-Asn-GTT-3	91258.7	-0.187721	0.267719	-0.701186	0.483187	0.988506	71403.6	99255.1	109025	85350.7
Homo_sapiens_tRNA-Asn-GTT-4	298.132	-0.0104187	0.301294	-0.0345799	0.972415	0.988506	308.56	285.709	301.145	297.115
Homo_sapiens_tRNA-Asn-GTT-6	1486.08	0.227545	0.253048	0.89922	0.368535	0.988506	1741.35	1465.23	1342.45	1395.29
Homo_sapiens_tRNA-Asn-GTT-7	112.928	0.481477	0.416922	1.15484	0.248157	0.988506	162.33	101.35	87.0781	100.953
Homo_sapiens_tRNA-Asn-GTT-8	210.919	-0.44468	0.331047	-1.34325	0.17919	0.988506	175.745	181.464	264.863	221.605
Homo_sapiens_tRNA-Asn-GTT-9	2688.16	-0.197123	0.293469	-0.671702	0.501774	0.988506	2029.79	2978.71	3395.14	2349.01
Homo_sapiens_tRNA-Asp-GTC-1	25752.5	0.0895589	0.242811	0.368843	0.712245	0.988506	26208.9	26894.3	22286.6	27620.2
Homo_sapiens_tRNA-Asp-GTC-10	0.335392	2.01701	4.97098	0.405758	0.68492	0.988506	1.34157	0	0	0
Homo_sapiens_tRNA-Asp-GTC-2	418040	-0.0235932	0.250588	-0.0941515	0.924989	0.988506	404478	424766	361650	481267
Homo_sapiens_tRNA-Asp-GTC-3	6866.61	0.251395	0.302191	0.831908	0.405461	0.988506	8737.63	6190.05	4727.62	7811.16
Homo_sapiens_tRNA-Asp-GTC-5	1441.25	0.404544	0.407692	0.992278	0.321062	0.988506	2237.73	1047.28	721.116	1758.89
Homo_sapiens_tRNA-Asp-GTC-9	0.335392	2.01701	4.97098	0.405758	0.68492	0.988506	1.34157	0	0	0
Homo_sapiens_tRNA-Cys-GCA-1	26.9767	0.147369	0.693258	0.212574	0.831659	0.988506	22.8066	33.7832	21.7695	29.5473
Homo_sapiens_tRNA-Cys-GCA-10	5.28411	-0.27832	1.50568	-0.184846	0.85335	0.988506	6.70783	2.8957	9.07064	2.46228
Homo_sapiens_tRNA-Cys-GCA-12	210.616	0.125847	0.325461	0.386672	0.698999	0.988506	225.383	214.282	204.996	197.803
Homo_sapiens_tRNA-Cys-GCA-13	221.617	0.599449	0.431251	1.39002	0.164522	0.988506	382.347	152.507	141.502	210.114
Homo_sapiens_tRNA-Cys-GCA-14/2/4/5/7/11	709.776	0.241375	0.323818	0.745404	0.456028	0.988506	988.735	550.184	708.417	591.767
Homo_sapiens_tRNA-Cys-GCA-15	7.36717	-0.177286	1.31856	-0.134455	0.893043	0.988506	12.0741	1.93047	7.25651	8.20759
Homo_sapiens_tRNA-Cys-GCA-16	3.46496	-0.424657	1.78513	-0.237886	0.81197	0.988506	4.0247	1.93047	5.44238	2.46228
Homo_sapiens_tRNA-Cys-GCA-17	75.5817	0.420467	0.472487	0.889901	0.373519	0.988506	101.959	71.4274	52.6097	76.3306
Homo_sapiens_tRNA-Cys-GCA-18	15.9356	1.13389	0.874509	1.2966	0.194768	0.988506	25.4898	18.3395	10.8848	9.02835
Homo_sapiens_tRNA-Cys-GCA-21	13.4407	0.869365	1.01735	0.854539	0.392806	0.988506	28.1729	6.75664	8.16357	10.6699
Homo_sapiens_tRNA-Cys-GCA-23	5.82082	1.60818	1.62053	0.992379	0.321013	0.988506	4.0247	13.5133	0	5.74531
Homo_sapiens_tRNA-Cys-GCA-3	2.45678	0.986645	2.25087	0.438339	0.661141	0.988506	2.68313	3.86094	0	3.28303
Homo_sapiens_tRNA-Cys-GCA-6	323.939	-0.231453	0.306896	-0.754176	0.450743	0.988506	279.046	316.597	388.223	311.888
Homo_sapiens_tRNA-Cys-GCA-8	11028.9	0.317792	0.24361	1.30451	0.192058	0.988506	13510.9	10967	10024	9613.55
Homo_sapiens_tRNA-Cys-GCA-9	2481.71	0.137125	0.25985	0.527707	0.597703	0.988506	2959.5	2240.31	2487.17	2239.85
Homo_sapiens_tRNA-Gln-CTG-1	91609.5	0.164327	0.230803	0.71198	0.476477	0.988506	94858.2	98784.1	87873.6	84922.3
Homo_sapiens_tRNA-Gln-CTG-11	0.335392	2.01701	4.97098	0.405758	0.68492	0.988506	1.34157	0	0	0
Homo_sapiens_tRNA-Gln-CTG-2	33906.4	0.0499754	0.232353	0.215083	0.829702	0.988506	34491.7	34495.6	31943.2	34695.1
Homo_sapiens_tRNA-Gln-CTG-3	11293.3	-0.0428563	0.238073	-0.180013	0.857142	0.988506	10957.9	11293.2	10609	12313
Homo_sapiens_tRNA-Gln-CTG-4	3403.62	0.118941	0.243186	0.489093	0.624776	0.988506	3586.01	3501.87	3009.64	3516.95
Homo_sapiens_tRNA-Gln-CTG-5	638.918	0.178659	0.266	0.67165	0.501806	0.988506	701.639	655.394	598.662	599.975
Homo_sapiens_tRNA-Gln-CTG-6	1234.22	-0.0864806	0.255064	-0.339054	0.734569	0.988506	1129.6	1264.46	1346.99	1195.85
Homo_sapiens_tRNA-Gln-CTG-8	5.36688	-0.604236	1.47726	-0.409024	0.682522	0.988506	6.70783	1.93047	5.44238	7.38683
Homo_sapiens_tRNA-Gln-CTG-9	1.776	0.0537664	2.40619	0.0223451	0.982173	0.988506	2.68313	0.965235	1.81413	1.64152
Homo_sapiens_tRNA-Gln-TTG-10	0.335392	2.01701	4.97098	0.405758	0.68492	0.988506	1.34157	0	0	0
Homo_sapiens_tRNA-Gln-TTG-2	7441.02	-0.15985	0.237968	-0.671728	0.501757	0.988506	6905.04	7153.35	7337.24	8368.46
Homo_sapiens_tRNA-Gln-TTG-3/1	39565.3	-0.232621	0.240185	-0.968509	0.33279	0.988506	32884.5	39879.6	42641.1	42855.9
Homo_sapiens_tRNA-Gln-TTG-4	420.531	0.291823	0.328128	0.889357	0.373811	0.988506	571.508	355.206	331.078	424.332
Homo_sapiens_tRNA-Gln-TTG-6	0.241309	1.77648	4.98566	0.356317	0.721603	0.988506	0	0.965235	0	0
Homo_sapiens_tRNA-Glu-CTC-1	225885	0.107222	0.262757	0.408067	0.683225	0.988506	248316	220236	178907	256083
Homo_sapiens_tRNA-Glu-CTC-2	439.258	0.426353	0.345235	1.23496	0.216844	0.988506	568.824	439.182	263.956	485.068
Homo_sapiens_tRNA-Glu-CTC-3	9.96594	0.913729	1.09297	0.836008	0.40315	0.988506	17.4404	8.68711	6.34945	7.38683
Homo_sapiens_tRNA-Glu-TTC-1/2	73460.9	0.286417	0.287055	0.997775	0.318388	0.988506	88277.8	73181.2	50019.1	82365.6
Homo_sapiens_tRNA-Glu-TTC-11	0.20519	-1.02254	4.99384	-0.204761	0.837759	0.988506	0	0	0	0.820759
Homo_sapiens_tRNA-Glu-TTC-14	588.865	0.848025	1.06545	0.795928	0.426074	0.988506	1145.7	368.72	195.926	645.116
Homo_sapiens_tRNA-Glu-TTC-3	377.374	0.0335459	0.341924	0.0981091	0.921846	0.988506	436.009	328.18	276.654	468.653
Homo_sapiens_tRNA-Glu-TTC-4	20506.6	0.0505389	0.272864	0.185216	0.853059	0.988506	21522.8	20209.1	15830.1	24464.4
Homo_sapiens_tRNA-Glu-TTC-5	21.16	1.0426	0.773232	1.34836	0.177542	0.988506	34.8807	22.2004	13.606	13.9529
Homo_sapiens_tRNA-Glu-TTC-6	0.694841	-0.727248	4.22969	-0.171939	0.863486	0.988506	0	0.965235	1.81413	0
Homo_sapiens_tRNA-Glu-TTC-8	0.5767	2.85725	4.5246	0.631491	0.52772	0.988506	1.34157	0.965235	0	0
Homo_sapiens_tRNA-Glu-TTC-9	0.410379	-1.97803	4.8973	-0.403902	0.686285	0.988506	0	0	0	1.64152
Homo_sapiens_tRNA-Gly-CCC-1	15053.4	0.138311	0.261511	0.528891	0.596881	0.988506	15681.6	15867.5	11778.2	16886.3
Homo_sapiens_tRNA-Gly-CCC-2	44380.2	-0.126233	0.272313	-0.463558	0.642965	0.988506	46027.8	38852.6	37072.6	55567.8
Homo_sapiens_tRNA-Gly-CCC-3	3.46295	1.65976	1.95698	0.848121	0.396371	0.988506	6.70783	3.86094	0	3.28303
Homo_sapiens_tRNA-Gly-CCC-4	159.924	0.259167	0.374719	0.691632	0.489168	0.988506	211.968	137.063	147.851	142.812
Homo_sapiens_tRNA-Gly-CCC-5	309.416	0.674992	0.454664	1.4846	0.137651	0.988506	544.676	217.178	144.223	331.586
Homo_sapiens_tRNA-Gly-CCC-6	663.302	-0.32478	0.31502	-1.03098	0.30255	0.988506	482.964	694.004	885.294	590.946
Homo_sapiens_tRNA-Gly-CCC-7	1.19227	-0.113379	3.10177	-0.0365531	0.970841	0.988506	1.34157	0.965235	0	2.46228
Homo_sapiens_tRNA-Gly-GCC-1	184029	0.0929628	0.25382	0.366255	0.714175	0.988506	200757	179154	152213	203990
Homo_sapiens_tRNA-Gly-GCC-2	79933.8	0.200464	0.262703	0.763081	0.445415	0.988506	90715.4	80241.9	61279.4	87498.6
Homo_sapiens_tRNA-Gly-GCC-5	35.0006	0.504838	0.63709	0.792413	0.42812	0.988506	45.6133	36.6789	19.9554	37.7549
Homo_sapiens_tRNA-Gly-TCC-1/2/3	146954	0.00478215	0.25741	0.0185779	0.985178	0.988506	149189	145207	122049	171372
Homo_sapiens_tRNA-Gly-TCC-4	412.228	0.442807	0.394371	1.12282	0.261515	0.988506	602.364	348.45	220.416	477.682
Homo_sapiens_tRNA-Gly-TCC-5	2.42039	1.50138	2.16647	0.693007	0.488305	0.988506	1.34157	5.79141	0.907064	1.64152
Homo_sapiens_tRNA-Gly-TCC-6	12.616	-0.449057	0.963285	-0.466173	0.641092	0.988506	10.7325	10.6176	12.6989	16.4152
Homo_sapiens_tRNA-His-GTG-1	74354.2	0.0393394	0.230227	0.170872	0.864324	0.988506	75028.5	75707.2	72570.5	74110.4
Homo_sapiens_tRNA-His-GTG-2	26.6702	0.689601	0.703337	0.980471	0.326854	0.988506	28.1729	37.6442	15.4201	25.4435
Homo_sapiens_tRNA-Ile-AAT-1	48.5284	-0.250756	0.534314	-0.469305	0.638852	0.988506	44.2717	44.4008	47.1673	58.2739
Homo_sapiens_tRNA-Ile-AAT-10	0.335392	2.01701	4.97098	0.405758	0.68492	0.988506	1.34157	0	0	0
Homo_sapiens_tRNA-Ile-AAT-12	4979.15	0.0324731	0.240569	0.134984	0.892624	0.988506	4688.78	5381.18	4770.25	5076.39
Homo_sapiens_tRNA-Ile-AAT-4	7791.14	-0.0301066	0.254889	-0.118117	0.905975	0.988506	6565.63	8853.13	8069.24	7676.56
Homo_sapiens_tRNA-Ile-AAT-6	21821.5	-0.117359	0.240479	-0.488023	0.625533	0.988506	18967.1	22901.2	23070.3	22347.6
Homo_sapiens_tRNA-Ile-AAT-7/2/3/5/8	90614.5	-0.0609845	0.243999	-0.249937	0.802636	0.988506	78421.3	98977.1	92970.4	92089.1
Homo_sapiens_tRNA-Ile-AAT-9	15.1259	0.716405	0.983212	0.728638	0.466223	0.988506	28.1729	9.65235	5.44238	17.2359
Homo_sapiens_tRNA-Ile-GAT-1	24.262	0.253575	0.726906	0.348842	0.727208	0.988506	22.8066	29.9223	17.2342	27.085
Homo_sapiens_tRNA-Ile-TAT-1	3297.28	-0.0737496	0.292165	-0.252425	0.800713	0.988506	2716.67	3708.43	4099.02	2665
Homo_sapiens_tRNA-Ile-TAT-2	14302.6	-0.0459796	0.263788	-0.174305	0.861625	0.988506	12161.3	15987.2	16395.2	12666.8
Homo_sapiens_tRNA-Ile-TAT-3	363.787	-0.292304	0.293784	-0.994963	0.319754	0.988506	332.709	321.423	430.855	370.162
Homo_sapiens_tRNA-Leu-AAG-1	22804.9	-0.291808	0.253009	-1.15335	0.248767	0.988506	19144.2	21868.4	21725.1	28482
Homo_sapiens_tRNA-Leu-AAG-6	1.776	0.0537664	2.40619	0.0223451	0.982173	0.988506	2.68313	0.965235	1.81413	1.64152
Homo_sapiens_tRNA-Leu-AAG-8	0.226766	-1.09537	4.98884	-0.219564	0.826211	0.988506	0	0	0.907064	0
Homo_sapiens_tRNA-Leu-CAA-2	10777.9	-0.107981	0.253822	-0.42542	0.670531	0.988506	8846.29	11902.3	11446.2	10916.9
Homo_sapiens_tRNA-Leu-CAA-3	10485.4	-0.225453	0.247266	-0.911781	0.361884	0.988506	8485.41	10849.2	11263.9	11342.9
Homo_sapiens_tRNA-Leu-CAA-4	7160.74	-0.15457	0.262525	-0.588782	0.556008	0.988506	5609.09	7944.85	7860.61	7228.42
Homo_sapiens_tRNA-Leu-CAA-5	0.950692	1.7344	3.74388	0.463263	0.643176	0.988506	0	2.8957	0.907064	0
Homo_sapiens_tRNA-Leu-CAA-6	0.226766	-1.09537	4.98884	-0.219564	0.826211	0.988506	0	0	0.907064	0
Homo_sapiens_tRNA-Leu-CAG-1	83081.1	-0.242233	0.249937	-0.969177	0.332457	0.988506	68371.6	83873.1	81260.2	98819.3
Homo_sapiens_tRNA-Leu-TAA-1	11728	0.122679	0.264133	0.46446	0.642318	0.988506	10823.8	13628.1	12888.5	9571.69
Homo_sapiens_tRNA-Leu-TAA-4	150.524	-0.421488	0.368393	-1.14413	0.252571	0.988506	118.058	138.994	193.205	151.84
Homo_sapiens_tRNA-Leu-TAG-1/2	30830	-0.319864	0.243987	-1.31099	0.189861	0.988506	26402	28450.3	30553.5	37914.1
Homo_sapiens_tRNA-Lys-CTT-1	93447.7	-0.0649488	0.24057	-0.269979	0.787177	0.988506	83813.1	98875.7	90160.3	100942
Homo_sapiens_tRNA-Lys-CTT-10	0.562158	0.517367	4.67127	0.110755	0.911811	0.988506	1.34157	0	0.907064	0
Homo_sapiens_tRNA-Lys-CTT-11	30.7097	-0.308539	0.664355	-0.464419	0.642348	0.988506	34.8807	20.2699	29.9331	37.7549
Homo_sapiens_tRNA-Lys-CTT-12	0.673264	-0.66336	3.94391	-0.168199	0.866427	0.988506	0	0.965235	0.907064	0.820759
Homo_sapiens_tRNA-Lys-CTT-13	1.8146	-0.535122	2.5444	-0.210314	0.833423	0.988506	0	2.8957	2.72119	1.64152
Homo_sapiens_tRNA-Lys-CTT-14	4.74098	-2.37867	1.81836	-1.30814	0.190826	0.988506	0	2.8957	13.606	2.46228
Homo_sapiens_tRNA-Lys-CTT-16	0.335392	2.01701	4.97098	0.405758	0.68492	0.988506	1.34157	0	0	0
Homo_sapiens_tRNA-Lys-CTT-2	192533	-0.314011	0.238284	-1.3178	0.18757	0.988506	156656	186669	210523	216285
Homo_sapiens_tRNA-Lys-CTT-3	578.952	0.0260398	0.328358	0.079303	0.936792	0.988506	650.66	518.331	416.342	730.475
Homo_sapiens_tRNA-Lys-CTT-5	55.5793	-0.298603	0.522962	-0.570985	0.56801	0.988506	37.5639	61.775	58.9591	64.0192
Homo_sapiens_tRNA-Lys-CTT-6	238.827	0.479681	0.364247	1.31691	0.187869	0.988506	351.491	205.595	174.156	224.067
Homo_sapiens_tRNA-Lys-CTT-7	42.1018	0.895493	0.634294	1.41179	0.158011	0.988506	75.1277	34.7484	19.9554	38.5757
Homo_sapiens_tRNA-Lys-CTT-8	55.4587	0.652215	0.573376	1.1375	0.255329	0.988506	92.5681	43.4356	30.8402	54.9908
Homo_sapiens_tRNA-Lys-CTT-9	0.335392	2.01701	4.97098	0.405758	0.68492	0.988506	1.34157	0	0	0
Homo_sapiens_tRNA-Lys-TTT-1	450.693	-0.171532	0.299131	-0.573433	0.566352	0.988506	356.857	490.339	450.811	504.767
Homo_sapiens_tRNA-Lys-TTT-11	0.241309	1.77648	4.98566	0.356317	0.721603	0.988506	0	0.965235	0	0
Homo_sapiens_tRNA-Lys-TTT-14	0.468075	0.281789	4.97699	0.0566184	0.954849	0.988506	0	0.965235	0.907064	0
Homo_sapiens_tRNA-Lys-TTT-2	1323.4	-0.222641	0.287467	-0.774493	0.438639	0.988506	1071.91	1370.63	1161.95	1689.12
Homo_sapiens_tRNA-Lys-TTT-3/4	15026.2	-0.0325649	0.247625	-0.131509	0.895373	0.988506	13602.1	16110.7	13760.2	16631.9
Homo_sapiens_tRNA-Lys-TTT-5	15.3375	0.205689	0.874063	0.235326	0.813956	0.988506	17.4404	15.4438	14.513	13.9529
Homo_sapiens_tRNA-Lys-TTT-6	523.233	0.117423	0.313973	0.373991	0.708411	0.988506	508.454	580.106	618.617	385.757
Homo_sapiens_tRNA-Lys-TTT-7	198.678	0.141573	0.338949	0.417684	0.676178	0.988506	220.017	196.908	209.532	168.256
Homo_sapiens_tRNA-Lys-TTT-8	0.670783	3.05848	4.66313	0.655885	0.511898	0.988506	2.68313	0	0	0
Homo_sapiens_tRNA-Lys-TTT-9	2.26565	0.0521227	2.17854	0.0239255	0.980912	0.988506	2.68313	1.93047	3.62826	0.820759
Homo_sapiens_tRNA-Met-CAT-1	10008.4	-0.0883572	0.250215	-0.353125	0.723995	0.988506	8399.55	11003.7	10255.3	10375.2
Homo_sapiens_tRNA-Met-CAT-3	3499.64	-0.00598377	0.236916	-0.025257	0.97985	0.988506	3545.76	3439.13	3479.5	3534.19
Homo_sapiens_tRNA-Met-CAT-4/2	38608.7	-0.279974	0.259449	-1.07911	0.280538	0.988506	29655.3	40092	46168.6	38519
Homo_sapiens_tRNA-Met-CAT-5	81.7789	-0.600616	0.455754	-1.31785	0.187553	0.988506	52.3211	77.2188	109.755	87.8212
Homo_sapiens_tRNA-Met-CAT-6	14215.4	-0.299018	0.261532	-1.14333	0.2529	0.988506	11125.6	14368.5	17656.9	13710.8
Homo_sapiens_tRNA-Met-CAT-7	17.1985	0.087023	0.834215	0.104317	0.916918	0.988506	16.0988	19.3047	14.513	18.8774
Homo_sapiens_tRNA-Phe-GAA-1	13948.6	0.124584	0.250144	0.49805	0.618449	0.988506	13574	15526.8	11758.3	14935.3
Homo_sapiens_tRNA-Phe-GAA-11	2.13566	3.20061	2.82743	1.13199	0.257641	0.988506	0	7.72188	0	0.820759
Homo_sapiens_tRNA-Phe-GAA-2	1837.63	0.0730039	0.256018	0.285151	0.775529	0.988506	1781.6	1986.45	1602.78	1979.67
Homo_sapiens_tRNA-Phe-GAA-4/3	133.484	0.139667	0.370368	0.377103	0.706097	0.988506	140.865	138.994	134.245	119.831
Homo_sapiens_tRNA-Phe-GAA-5	93.9644	0.366467	0.419604	0.873363	0.382465	0.988506	96.5928	114.863	88.8923	75.5098
Homo_sapiens_tRNA-Phe-GAA-6	0.335392	2.01701	4.97098	0.405758	0.68492	0.988506	1.34157	0	0	0
Homo_sapiens_tRNA-Phe-GAA-7	0.680298	-2.69561	4.62003	-0.583462	0.559582	0.988506	0	0	2.72119	0
Homo_sapiens_tRNA-Phe-GAA-8	6.08853	1.40224	1.43983	0.973895	0.330109	0.988506	8.0494	9.65235	0.907064	5.74531
Homo_sapiens_tRNA-Pro-AGG-1/2	169524	-0.236239	0.235464	-1.00329	0.31572	0.988506	146119	165231	190068	176678
Homo_sapiens_tRNA-Pro-AGG-3	0.20519	-1.02254	4.99384	-0.204761	0.837759	0.988506	0	0	0	0.820759
Homo_sapiens_tRNA-Pro-CGG-1	38923.9	-0.0480026	0.239653	-0.2003	0.841246	0.988506	35838.6	40713.6	42276.4	36866.8
Homo_sapiens_tRNA-Pro-CGG-2	9948.93	-0.0884297	0.233031	-0.379477	0.704334	0.988506	9475.49	9812.58	10473.9	10033.8
Homo_sapiens_tRNA-Pro-TGG-1	10103.9	-0.199335	0.245871	-0.810728	0.417522	0.988506	9606.96	9207.37	9573.15	12028.2
Homo_sapiens_tRNA-Pro-TGG-2	30305.4	0.00484207	0.235661	0.0205467	0.983607	0.988506	28331.2	32380.7	30707.7	29801.7
Homo_sapiens_tRNA-Pro-TGG-3	65241.2	-0.220641	0.23507	-0.938618	0.347927	0.988506	57134.7	63388.9	73221.8	67219.3
Homo_sapiens_tRNA-SeC-TCA-1	15836.8	-0.345432	0.231971	-1.48912	0.136455	0.988506	14003.3	13896.5	18155.8	17291.7
Homo_sapiens_tRNA-SeC-TCA-2	54.1193	0.125403	0.532465	0.235514	0.81381	0.988506	69.7615	43.4356	58.9591	44.321
Homo_sapiens_tRNA-Ser-AGA-2/1	72615.6	0.0485925	0.270392	0.179712	0.857379	0.988506	58308.5	89367.2	70243.9	72542.8
Homo_sapiens_tRNA-Ser-AGA-5	2.00029	0.996371	2.5278	0.394166	0.693459	0.988506	5.36627	0	1.81413	0.820759
Homo_sapiens_tRNA-Ser-CGA-1	12982.9	0.155275	0.275505	0.5636	0.573026	0.988506	10657.4	16703.4	11902.5	12668.4
Homo_sapiens_tRNA-Ser-CGA-4	13478.7	0.0341966	0.269625	0.12683	0.899075	0.988506	10860	16415.7	13011.8	13627.1
Homo_sapiens_tRNA-Ser-GCT-2	17559.9	0.274817	0.257994	1.06521	0.286782	0.988506	16730.7	21723.6	14207.3	17578.2
Homo_sapiens_tRNA-Ser-GCT-3/1/4	69343	0.174681	0.244944	0.713148	0.475754	0.988506	67605.6	79465.8	59358.3	70942.3
Homo_sapiens_tRNA-Ser-GCT-5	8198.14	-0.107195	0.246117	-0.435543	0.663168	0.988506	7783.77	8003.73	7536.79	9468.27
Homo_sapiens_tRNA-Ser-TGA-1	15800.1	0.240817	0.249734	0.964293	0.334899	0.988506	14843.1	19387.7	14088.5	14881.2
Homo_sapiens_tRNA-Ser-TGA-3/2	23038.4	0.0654575	0.253526	0.258189	0.796261	0.988506	20037.6	27083.5	21911	23121.6
Homo_sapiens_tRNA-Sup-TTA-1	0.453532	-2.10915	4.88763	-0.431529	0.666084	0.988506	0	0	1.81413	0
Homo_sapiens_tRNA-Thr-AGT-1/5	51890.7	0.0541641	0.253217	0.213904	0.830622	0.988506	47896.6	57832	57064.3	44769.9
Homo_sapiens_tRNA-Thr-AGT-2	9880.03	-0.355851	0.300693	-1.18343	0.236637	0.988506	6707.83	10626.3	13242.2	8943.81
Homo_sapiens_tRNA-Thr-AGT-3	6010.02	-0.194708	0.258506	-0.753203	0.451328	0.988506	4982.58	6226.73	7166.71	5664.06
Homo_sapiens_tRNA-Thr-AGT-6	424.951	-0.276016	0.290981	-0.948571	0.342839	0.988506	358.198	410.225	507.049	424.332
Homo_sapiens_tRNA-Thr-AGT-7	1.04478	1.89257	3.34316	0.566102	0.571324	0.988506	1.34157	1.93047	0.907064	0
Homo_sapiens_tRNA-Thr-CGT-1	2594.71	-0.19994	0.270744	-0.738484	0.46022	0.988506	2048.57	2780.84	3091.27	2458.17
Homo_sapiens_tRNA-Thr-CGT-2	15210.5	-0.266792	0.234354	-1.13841	0.254948	0.988506	13087	14528.7	16641.9	16584.2
Homo_sapiens_tRNA-Thr-CGT-3	4679.34	-0.117113	0.248478	-0.47132	0.637412	0.988506	3976.4	5001.85	4977.06	4762.04
Homo_sapiens_tRNA-Thr-CGT-4	13518.4	0.25759	0.246221	1.04618	0.29548	0.988506	13006.5	16437	11973.2	12656.9
Homo_sapiens_tRNA-Thr-CGT-5	7.49911	-0.550056	1.31292	-0.418956	0.675248	0.988506	9.39097	2.8957	13.606	4.10379
Homo_sapiens_tRNA-Thr-CGT-6	4.66902	1.02187	1.55943	0.655283	0.512285	0.988506	6.70783	5.79141	4.53532	1.64152
Homo_sapiens_tRNA-Thr-TGT-1	5557.39	-0.135277	0.257751	-0.524836	0.599697	0.988506	4747.81	5845.46	6508.18	5128.1
Homo_sapiens_tRNA-Thr-TGT-2	5346.91	0.079461	0.247867	0.320579	0.748529	0.988506	5069.78	5917.85	5651.91	4748.09
Homo_sapiens_tRNA-Thr-TGT-3/4	1985.38	0.0196682	0.250594	0.0784863	0.937441	0.988506	1890.27	2107.11	2126.16	1817.98
Homo_sapiens_tRNA-Thr-TGT-5	24194.8	0.132902	0.240949	0.55158	0.581236	0.988506	23788.7	26827.7	24878.9	21283.9
Homo_sapiens_tRNA-Thr-TGT-6	10.8294	0.191894	1.08251	0.177268	0.859298	0.988506	17.4404	5.79141	12.6989	7.38683
Homo_sapiens_tRNA-Trp-CCA-2	1321.63	0.0690884	0.249567	0.276833	0.781908	0.988506	1415.35	1291.48	1277.15	1302.54
Homo_sapiens_tRNA-Trp-CCA-3/1/5	1882.39	0.113508	0.251045	0.45214	0.651168	0.988506	2036.5	1876.42	1961.98	1654.65
Homo_sapiens_tRNA-Trp-CCA-4	1130.81	0.189061	0.250734	0.754033	0.45083	0.988506	1230.22	1179.52	1053.1	1060.42
Homo_sapiens_tRNA-Tyr-GTA-1	745.473	0.11832	0.298766	0.396027	0.692085	0.988506	794.208	757.709	873.502	556.474
Homo_sapiens_tRNA-Tyr-GTA-2/5/6/8	2185.37	0.0707825	0.259551	0.272711	0.785075	0.988506	2288.71	2189.15	2430.02	1833.57
Homo_sapiens_tRNA-Tyr-GTA-3	383.816	0.161631	0.30873	0.523534	0.600603	0.988506	390.396	419.877	425.413	299.577
Homo_sapiens_tRNA-Tyr-GTA-4	161.157	-0.234778	0.366174	-0.641165	0.521416	0.988506	154.28	141.89	203.182	145.274
Homo_sapiens_tRNA-Tyr-GTA-7	12.4985	-0.300379	1.04922	-0.286288	0.774658	0.988506	14.7572	7.72188	21.7695	5.74531
Homo_sapiens_tRNA-Val-AAC-1/2	77269.5	-0.0996137	0.236129	-0.421862	0.673126	0.988506	71714.8	77491	74831.9	85040.4
Homo_sapiens_tRNA-Val-AAC-3	4569.56	-0.0615665	0.238131	-0.258541	0.795989	0.988506	4353.38	4590.66	4448.24	4885.98
Homo_sapiens_tRNA-Val-AAC-4	28.514	0.0732048	0.679511	0.107732	0.914209	0.988506	33.5392	25.0961	21.7695	33.6511
Homo_sapiens_tRNA-Val-AAC-5	87.7042	0.180081	0.448886	0.401173	0.688293	0.988506	115.375	71.4274	76.1934	87.8212
Homo_sapiens_tRNA-Val-AAC-6	63.7201	-0.0646274	0.580233	-0.111382	0.911314	0.988506	46.9548	77.2188	97.0558	33.6511
Homo_sapiens_tRNA-Val-CAC-1	65732.6	-0.00458323	0.237291	-0.0193148	0.98459	0.988506	65029.8	66226.7	60508.4	71165.5
Homo_sapiens_tRNA-Val-CAC-11	3.57861	1.67362	1.82143	0.918853	0.358172	0.988506	8.0494	2.8957	0.907064	2.46228
Homo_sapiens_tRNA-Val-CAC-14	145.442	0.606529	0.394815	1.53624	0.124481	0.988506	221.359	130.307	115.197	114.906
Homo_sapiens_tRNA-Val-CAC-2	18080.1	-0.0773101	0.240333	-0.321679	0.747696	0.988506	17724.8	17466.9	16836.9	20291.6
Homo_sapiens_tRNA-Val-CAC-3	7876.06	-0.0225575	0.244434	-0.0922846	0.926472	0.988506	8104.41	7524.97	7148.57	8726.31
Homo_sapiens_tRNA-Val-CAC-4	1807.71	0.556594	0.363717	1.53029	0.125944	0.988506	2815.95	1489.36	986.885	1938.63
Homo_sapiens_tRNA-Val-CAC-6	40.021	0.0871925	0.573186	0.152119	0.879093	0.988506	42.9301	39.5746	39.0037	38.5757
Homo_sapiens_tRNA-Val-CAC-7	10.1406	-0.606218	1.10175	-0.550234	0.582159	0.988506	5.36627	10.6176	8.16357	16.4152
Homo_sapiens_tRNA-Val-TAC-1	14449.4	-0.132888	0.252877	-0.525503	0.599234	0.988506	12846.8	14721.8	13135.2	17093.9
Homo_sapiens_tRNA-Val-TAC-2	21299.1	0.235368	0.252026	0.933901	0.350355	0.988506	25185.2	20880.9	17363.9	21766.5
Homo_sapiens_tRNA-Val-TAC-3	4856.8	-0.208539	0.2603	-0.801149	0.423045	0.988506	4710.24	4303.02	4383.84	6030.11
Homo_sapiens_tRNA-Val-TAC-4	3540.37	-0.227981	0.238217	-0.957028	0.338553	0.988506	3260.01	3262.49	3668.17	3970.83
Homo_sapiens_tRNA-iMet-CAT-2/1	198973	-0.0822523	0.256687	-0.320438	0.748637	0.988506	192264	194340	170647	238639
Homo_sapiens_tRNA-iMet-CAT-3	18.0741	0.482026	0.828846	0.581563	0.560861	0.988506	26.8313	15.4438	13.606	16.4152
Homo_sapiens_tRX-Ala-AGC-1/2	0.972537	-1.03753	3.41439	-0.303869	0.761227	0.988506	1.34157	0	0.907064	1.64152
Homo_sapiens_tRX-Ala-AGC-5/9	202.563	0.240261	0.338879	0.708989	0.478332	0.988506	203.918	234.552	206.811	164.972
Homo_sapiens_tRX-Ala-AGC-6	6.45481	-0.240332	1.32917	-0.180813	0.856514	0.988506	8.0494	3.86094	8.16357	5.74531
Homo_sapiens_tRX-Gln-CTG-2	0.670783	3.05848	4.66313	0.655885	0.511898	0.988506	2.68313	0	0	0
Homo_sapiens_tRX-Gln-CTG-3	4.99269	2.30528	1.78867	1.28882	0.19746	0.988506	14.7572	1.93047	0	3.28303
Homo_sapiens_tRX-Glu-CTC-1	0.335392	2.01701	4.97098	0.405758	0.68492	0.988506	1.34157	0	0	0
Homo_sapiens_tRX-Ile-AAT-3	0.453532	-2.10915	4.88763	-0.431529	0.666084	0.988506	0	0	1.81413	0
Homo_sapiens_tRX-Leu-CAG-1	3.90014	-0.848669	1.73467	-0.48924	0.624672	0.988506	2.68313	2.8957	1.81413	8.20759
Homo_sapiens_tRX-Lys-CTT-1	15.2753	0.0588497	0.880251	0.0668556	0.946697	0.988506	14.7572	16.409	12.6989	17.2359
Homo_sapiens_tRX-Lys-CTT-3	7756.59	-0.123109	0.240926	-0.510981	0.609364	0.988506	6833.94	8017.24	7794.4	8380.77
Homo_sapiens_tRX-Lys-TTT-2	3.82943	0.594947	1.6769	0.35479	0.722747	0.988506	5.36627	3.86094	3.62826	2.46228
Homo_sapiens_tRX-Met-CAT-1	0.20519	-1.02254	4.99384	-0.204761	0.837759	0.988506	0	0	0	0.820759
Homo_sapiens_tRX-Met-CAT-2	0.335392	2.01701	4.97098	0.405758	0.68492	0.988506	1.34157	0	0	0
Homo_sapiens_tRX-Trp-CCA-1	0.453532	-2.10915	4.88763	-0.431529	0.666084	0.988506	0	0	1.81413	0
Homo_sapiens_tRX-Val-AAC-1	2.30928	2.13094	2.23746	0.952394	0.340897	0.988506	2.68313	4.82617	0.907064	0.820759
Homo_sapiens_tRX-Val-CAC-4	0.335392	2.01701	4.97098	0.405758	0.68492	0.988506	1.34157	0	0	0
Homo_sapiens_tRNA-Arg-CCT-4	48935	-0.000204266	0.234673	-0.000870428	0.999305	0.999305	45834.6	52028.1	48741.1	49136.4
Homo_sapiens_tRNA-Ala-AGC-20	0	NA	NA	NA	NA	NA	0	0	0	0
Homo_sapiens_tRNA-Ala-TGC-8	0	NA	NA	NA	NA	NA	0	0	0	0
Homo_sapiens_tRNA-Arg-CCT-6	0	NA	NA	NA	NA	NA	0	0	0	0
Homo_sapiens_tRNA-Arg-CCT-7	0	NA	NA	NA	NA	NA	0	0	0	0
Homo_sapiens_tRNA-Arg-TCG-6	0	NA	NA	NA	NA	NA	0	0	0	0
Homo_sapiens_tRNA-Asn-ATT-1	0	NA	NA	NA	NA	NA	0	0	0	0
Homo_sapiens_tRNA-Asn-GTT-16	0	NA	NA	NA	NA	NA	0	0	0	0
Homo_sapiens_tRNA-Asn-GTT-21	0	NA	NA	NA	NA	NA	0	0	0	0
Homo_sapiens_tRNA-Asn-GTT-22	0	NA	NA	NA	NA	NA	0	0	0	0
Homo_sapiens_tRNA-Asn-GTT-28	0	NA	NA	NA	NA	NA	0	0	0	0
Homo_sapiens_tRNA-Asp-GTC-6	0	NA	NA	NA	NA	NA	0	0	0	0
Homo_sapiens_tRNA-Asp-GTC-8	0	NA	NA	NA	NA	NA	0	0	0	0
Homo_sapiens_tRNA-Cys-ACA-1	0	NA	NA	NA	NA	NA	0	0	0	0
Homo_sapiens_tRNA-Cys-GCA-19	0	NA	NA	NA	NA	NA	0	0	0	0
Homo_sapiens_tRNA-Cys-GCA-20	0	NA	NA	NA	NA	NA	0	0	0	0
Homo_sapiens_tRNA-Cys-GCA-22	0	NA	NA	NA	NA	NA	0	0	0	0
Homo_sapiens_tRNA-Cys-GCA-24	0	NA	NA	NA	NA	NA	0	0	0	0
Homo_sapiens_tRNA-Gln-CTG-10	0	NA	NA	NA	NA	NA	0	0	0	0
Homo_sapiens_tRNA-Gln-CTG-12	0	NA	NA	NA	NA	NA	0	0	0	0
Homo_sapiens_tRNA-Gln-CTG-13	0	NA	NA	NA	NA	NA	0	0	0	0
Homo_sapiens_tRNA-Gln-CTG-16	0	NA	NA	NA	NA	NA	0	0	0	0
Homo_sapiens_tRNA-Gln-CTG-17	0	NA	NA	NA	NA	NA	0	0	0	0
Homo_sapiens_tRNA-Gln-TTG-5	0	NA	NA	NA	NA	NA	0	0	0	0
Homo_sapiens_tRNA-Glu-CTC-16	0	NA	NA	NA	NA	NA	0	0	0	0
Homo_sapiens_tRNA-Glu-CTC-5	0	NA	NA	NA	NA	NA	0	0	0	0
Homo_sapiens_tRNA-Glu-CTC-7	0	NA	NA	NA	NA	NA	0	0	0	0
Homo_sapiens_tRNA-Glu-TTC-10	0	NA	NA	NA	NA	NA	0	0	0	0
Homo_sapiens_tRNA-Glu-TTC-12	0	NA	NA	NA	NA	NA	0	0	0	0
Homo_sapiens_tRNA-Gly-CCC-8	0	NA	NA	NA	NA	NA	0	0	0	0
Homo_sapiens_tRNA-Gly-GCC-6	0	NA	NA	NA	NA	NA	0	0	0	0
Homo_sapiens_tRNA-Ile-AAT-11	0	NA	NA	NA	NA	NA	0	0	0	0
Homo_sapiens_tRNA-Leu-AAG-5	0	NA	NA	NA	NA	NA	0	0	0	0
Homo_sapiens_tRNA-Leu-AAG-7	0	NA	NA	NA	NA	NA	0	0	0	0
Homo_sapiens_tRNA-Leu-TAA-5	0	NA	NA	NA	NA	NA	0	0	0	0
Homo_sapiens_tRNA-Leu-TAG-4	0	NA	NA	NA	NA	NA	0	0	0	0
Homo_sapiens_tRNA-Lys-CTT-15	0	NA	NA	NA	NA	NA	0	0	0	0
Homo_sapiens_tRNA-Lys-TTT-10	0	NA	NA	NA	NA	NA	0	0	0	0
Homo_sapiens_tRNA-Lys-TTT-12	0	NA	NA	NA	NA	NA	0	0	0	0
Homo_sapiens_tRNA-Lys-TTT-13	0	NA	NA	NA	NA	NA	0	0	0	0
Homo_sapiens_tRNA-Lys-TTT-15	0	NA	NA	NA	NA	NA	0	0	0	0
Homo_sapiens_tRNA-Phe-GAA-10	0	NA	NA	NA	NA	NA	0	0	0	0
Homo_sapiens_tRNA-Phe-GAA-12	0	NA	NA	NA	NA	NA	0	0	0	0
Homo_sapiens_tRNA-Pro-AGG-4	0	NA	NA	NA	NA	NA	0	0	0	0
Homo_sapiens_tRNA-Pro-GGG-1	0	NA	NA	NA	NA	NA	0	0	0	0
Homo_sapiens_tRNA-Pro-TGG-4	0	NA	NA	NA	NA	NA	0	0	0	0
Homo_sapiens_tRNA-Pro-TGG-5	0	NA	NA	NA	NA	NA	0	0	0	0
Homo_sapiens_tRNA-SeC-TCA-3	0	NA	NA	NA	NA	NA	0	0	0	0
Homo_sapiens_tRNA-Ser-AGA-6	0	NA	NA	NA	NA	NA	0	0	0	0
Homo_sapiens_tRNA-Tyr-ATA-1	0	NA	NA	NA	NA	NA	0	0	0	0
Homo_sapiens_tRNA-Tyr-GTA-10	0	NA	NA	NA	NA	NA	0	0	0	0
Homo_sapiens_tRNA-Tyr-GTA-9	0	NA	NA	NA	NA	NA	0	0	0	0
Homo_sapiens_tRNA-Val-AAC-7	0	NA	NA	NA	NA	NA	0	0	0	0
Homo_sapiens_tRNA-Val-CAC-10	0	NA	NA	NA	NA	NA	0	0	0	0
Homo_sapiens_tRNA-Val-CAC-13	0	NA	NA	NA	NA	NA	0	0	0	0
Homo_sapiens_tRX-Ala-GGC-3	0	NA	NA	NA	NA	NA	0	0	0	0
Homo_sapiens_tRX-Ala-GGC-4	0	NA	NA	NA	NA	NA	0	0	0	0
Homo_sapiens_tRX-Arg-ACG-1	0	NA	NA	NA	NA	NA	0	0	0	0
Homo_sapiens_tRX-Asn-GTT-1	0	NA	NA	NA	NA	NA	0	0	0	0
Homo_sapiens_tRX-Asn-GTT-2	0	NA	NA	NA	NA	NA	0	0	0	0
Homo_sapiens_tRX-Asp-ATC-1	0	NA	NA	NA	NA	NA	0	0	0	0
Homo_sapiens_tRX-Cys-GCA-1	0	NA	NA	NA	NA	NA	0	0	0	0
Homo_sapiens_tRX-Cys-GCA-2	0	NA	NA	NA	NA	NA	0	0	0	0
Homo_sapiens_tRX-Cys-GCA-3	0	NA	NA	NA	NA	NA	0	0	0	0
Homo_sapiens_tRX-Gln-TTG-1	0	NA	NA	NA	NA	NA	0	0	0	0
Homo_sapiens_tRX-Glu-TTC-2	0	NA	NA	NA	NA	NA	0	0	0	0
Homo_sapiens_tRX-Gly-CCC-1	0	NA	NA	NA	NA	NA	0	0	0	0
Homo_sapiens_tRX-Gly-CCC-2	0	NA	NA	NA	NA	NA	0	0	0	0
Homo_sapiens_tRX-Gly-CCC-3	0	NA	NA	NA	NA	NA	0	0	0	0
Homo_sapiens_tRX-Ile-GAT-1	0	NA	NA	NA	NA	NA	0	0	0	0
Homo_sapiens_tRX-Ile-GAT-2	0	NA	NA	NA	NA	NA	0	0	0	0
Homo_sapiens_tRX-Leu-CAA-3	0	NA	NA	NA	NA	NA	0	0	0	0
Homo_sapiens_tRX-Leu-TAA-2	0	NA	NA	NA	NA	NA	0	0	0	0
Homo_sapiens_tRX-Lys-CTT-6	0	NA	NA	NA	NA	NA	0	0	0	0
Homo_sapiens_tRX-Pro-GGG-1	0	NA	NA	NA	NA	NA	0	0	0	0
Homo_sapiens_tRX-Pro-GGG-2	0	NA	NA	NA	NA	NA	0	0	0	0
Homo_sapiens_tRX-Ser-GCT-1	0	NA	NA	NA	NA	NA	0	0	0	0
Homo_sapiens_tRX-Ser-GGA-2	0	NA	NA	NA	NA	NA	0	0	0	0
Homo_sapiens_tRX-Tyr-GTA-1	0	NA	NA	NA	NA	NA	0	0	0	0
Homo_sapiens_tRX-Val-TAC-2	0	NA	NA	NA	NA	NA	0	0	0	0
Homo_sapiens_tRX-Val-TAC-3	0	NA	NA	NA	NA	NA	0	0	0	0
