## Supplementary material for "Transfer RNA acetylation regulates in vivo mammalian stress signaling": Table S3

### Sheet: info
Supplementary Table 3. Ribosome profiling analysis reveals different A-site occupancies.
Experiments										Column headings and abbreviations
species	experiment	RNA	treatment	control	Table	comments				column name	definition
Hs	1	size-selected		WT 1	STable3	HEK-293T				codon	mRNA codon
Hs	2	size-selected		WT 2	STable3	HEK-293T				aa	amino acid
Hs	3	size-selected		WT 3	STable3	HEK-293T				WT1disome	a-site occupancy score for WT replicate 1
Hs	4	size-selected		WT 4	STable3	HEK-293T				WT2disome	a-site occupancy score for WT replicate 2
Hs	1	size-selected	Thumbpd1ko 1		STable3	HEK-293T				ThumpKO1disome	a-site occupancy score for Thumpd1KO replicate 1
Hs	2	size-selected	Thumbpd1ko 2		STable3	HEK-293T				ThumpKO2disome	a-site occupancy score for Thumpd1KO replicate 2
Hs	3	size-selected	Thumbpd1ko 3		STable3	HEK-293T
Hs	4	size-selected	Thumbpd1ko 4		STable3	HEK-293T

### Sheet: Table S3
codon	aa	WT1	WT2	WT3	WT4	ThumpKO1	ThumpKO2	ThumpKO3	ThumpKO4
AAA	Lys	1.08843	1.05185	1.0827	1.14329	1.07688	1.07392	1.1097	1.11681
AAC	Asn	0.944204	0.793279	0.962267	0.94199	0.965335	0.863734	0.967751	0.95929
AAG	Lys	0.895289	0.846579	0.943164	0.915756	0.898945	0.87038	0.907934	0.901054
AAU	Asn	0.868533	0.841924	0.946433	0.948859	0.859202	0.813316	0.96052	0.953932
ACA	Thr	0.850931	0.596219	0.997256	1.10157	0.957671	0.759931	0.978847	1.02456
ACC	Thr	0.735691	0.694314	0.854314	0.847253	0.761504	0.698428	0.767976	0.850664
ACG	Thr	1.11012	0.977399	0.991745	1.10394	0.960052	1.04324	1.03892	1.09241
ACU	Thr	0.807735	0.815198	0.901818	0.91625	0.833276	0.793795	0.882694	0.968682
AGA	Arg	0.978622	0.971727	0.977553	1.01795	0.975653	0.967274	0.977776	0.982026
AGC	Ser	0.832525	0.725147	0.899115	0.797921	0.800648	0.81286	0.848217	0.863774
AGG	Arg	0.836627	0.864922	0.943093	0.892032	0.831582	0.893702	0.926037	0.959258
AGU	Ser	0.937319	0.844376	0.873695	0.835794	0.918431	0.903048	0.915852	0.901121
AUA	Ile	1.20759	1.05127	1.03368	1.17031	1.22567	0.962805	1.2457	1.17298
AUC	Ile	0.677602	0.585655	0.756597	0.730957	0.672749	0.584908	0.734753	0.774025
AUG	Met	0.921027	0.805415	0.89447	0.931098	0.889458	0.865566	0.969183	0.95492
AUU	Ile	0.615851	0.53958	0.709501	0.687735	0.594599	0.549228	0.732869	0.691916
CAA	Gln	0.808573	0.584631	0.87872	0.865705	0.77142	0.628935	0.899415	0.831112
CAC	His	1.19863	0.958137	1.09982	1.13887	1.20441	1.01951	1.13708	1.11245
CAG	Gln	0.723389	0.614396	0.915061	0.817319	0.702515	0.674004	0.831615	0.916593
CAU	His	1.17484	0.797531	1.12956	1.18235	1.17479	0.918379	1.24131	1.18977
CCA	Pro	0.956988	0.875583	0.938636	0.972133	0.881036	0.865296	0.937512	0.922965
CCC	Pro	0.86354	0.955315	0.957787	0.848048	0.858644	0.898505	0.838196	0.908994
CCG	Pro	1.19758	1.45065	0.975566	1.15355	1.06768	1.28457	1.05299	1.03936
CCU	Pro	0.891948	0.991788	0.958021	0.939162	0.886643	0.934521	0.893344	0.948566
CGA	Arg	1.37158	1.49961	1.35737	1.30545	1.27081	1.38686	1.35083	1.2789
CGC	Arg	0.843227	0.911365	0.971599	0.872227	0.896372	0.929463	0.881126	0.881209
CGG	Arg	0.887731	0.979164	0.90594	0.857677	0.799413	0.996415	0.891627	0.906616
CGU	Arg	0.856365	0.882763	0.919877	0.901943	0.863146	0.867201	0.843988	0.894427
CUA	Leu	1.27818	1.14515	1.05898	1.06716	1.61349	1.57068	1.46712	1.33608
CUC	Leu	0.933002	0.902064	0.925037	0.921737	1.16016	1.12943	1.02123	1.08379
CUG	Leu	1.02962	1.09977	0.902927	0.900545	1.10113	1.22332	1.0084	1.03022
CUU	Leu	0.902459	0.881175	0.821339	0.859771	1.0643	1.10542	1.13381	1.04369
GAA	Glu	2.40302	2.5717	2.1855	2.29916	2.29763	2.33221	2.11552	2.14214
GAC	Asp	1.60021	1.50553	1.34767	1.3713	1.52691	1.42933	1.30184	1.28973
GAG	Glu	1.35589	1.5222	1.18845	1.19321	1.29957	1.42498	1.15629	1.13656
GAU	Asp	1.16612	1.26135	1.1821	1.20524	1.10271	1.15622	1.11589	1.07967
GCA	Ala	0.877873	0.726988	0.911912	0.964843	0.890563	0.801068	0.923572	0.984225
GCC	Ala	0.981963	1.10161	0.97734	0.925088	0.901963	0.967634	0.848288	0.896099
GCG	Ala	1.10771	1.32647	1.00413	0.949546	1.0542	1.24889	0.976595	0.940369
GCU	Ala	0.861086	0.992068	0.973116	0.931247	0.809545	0.977728	0.884229	0.917848
GGA	Gly	0.774021	0.944716	1.01141	0.977094	0.904022	0.859524	0.951748	0.931872
GGC	Gly	0.777289	0.90614	0.880909	0.884088	0.707364	0.812667	0.844238	0.844455
GGG	Gly	0.700818	0.882592	0.937688	0.940939	0.742652	0.846179	0.867741	0.880291
GGU	Gly	0.772717	0.808873	0.915836	0.89772	0.759002	0.891578	0.904485	0.846169
GUA	Val	0.836878	0.830913	0.828291	0.816678	0.863507	0.753478	0.823016	0.863922
GUC	Val	0.903586	0.813878	0.824666	0.827501	0.835119	0.871671	0.792225	0.870209
GUG	Val	0.831744	0.928487	0.855238	0.840403	0.841291	0.882531	0.946338	0.80024
GUU	Val	0.747938	0.766507	0.773457	0.792712	0.716412	0.711394	0.730452	0.774207
UAC	Tyr	1.5084	1.36167	1.30722	1.41851	1.43402	1.4302	1.31788	1.23997
UAU	Tyr	1.47303	1.40141	1.34112	1.41745	1.44014	1.22	1.40699	1.23606
UCA	Ser	0.864073	0.631477	0.824448	0.908562	0.840311	0.73386	0.883989	0.857553
UCC	Ser	1	1.00975	0.907283	0.90623	1.07664	1.03486	0.883777	0.943953
UCG	Ser	1.24437	1.35679	0.99134	1.15456	1.21602	1.37707	1.18623	1.08778
UCU	Ser	0.928057	0.938024	0.936092	0.865409	0.945974	0.918813	0.912931	0.933051
UGC	Cys	0.839043	0.832055	0.853754	0.845983	0.725779	0.731569	0.798131	0.774041
UGG	Trp	1.45269	1.55465	1.3146	1.38848	1.43623	1.52111	1.3545	1.29614
UGU	Cys	0.893426	0.955531	1.0334	0.93623	0.826249	0.810736	0.904161	0.875287
UUA	Leu	0.915933	0.884592	0.832785	0.931067	0.991877	0.886683	1.09018	1.05009
UUC	Phe	0.66634	0.653003	0.749355	0.708554	0.674584	0.65383	0.695428	0.756433
UUG	Leu	1.05864	1.07848	0.990787	0.952374	1.50713	1.50802	1.36899	1.27432
UUU	Phe	0.71357	0.734605	0.761058	0.711534	0.677572	0.640314	0.673776	0.718333
