## Supplementary material for "Transfer RNA acetylation regulates in vivo mammalian stress signaling": Table S6

### Sheet: info
Supplementary Table 6. Disome profiling analysis reveals different A-site occupancy.									Column headings and abbreviations
									column name	definition
Experiments									codon	mRNA codon
species	experiment	RNA	treatment	control	Table	comments			aa	amino acid
Hs	1	size-selected		WT1disome	STable6	HEK-293T			WT1disome	a-site occupancy score for WT1
Hs	1	size-selected		WT2disome	STable6	HEK-293T			WT2disome	a-site occupancy score for WT2
Hs	1	size-selected	ThumpKO1disome		STable6	HEK-293T			ThumpKO1disome	a-site occupancy score for Thumpd1KO1
Hs	1	size-selected	ThumpKO2disome		STable6	HEK-293T			ThumpKO2disome	a-site occupancy score for Thumpd1KO2

### Sheet: Table S6
codon	aa	WT1disome	WT2disome	ThumpKO1disome	ThumpKO2disome
AAA	Lys	1.19623	1.13867	1.08789	1.00176
AAC	Asn	0.820312	0.791858	0.729092	0.958031
AAG	Lys	0.962394	1.02109	0.883203	0.898557
AAU	Asn	0.804763	0.767316	0.83234	0.726784
ACA	Thr	0.943085	0.824789	0.794334	0.825482
ACC	Thr	0.455023	0.633858	0.714209	0.656608
ACG	Thr	0.732417	0.76721	0.913209	0.972563
ACU	Thr	0.604592	0.727687	0.764876	0.770418
AGA	Arg	1.1874	1.07324	1.3142	1.02153
AGC	Ser	0.503478	0.716333	0.75373	0.806688
AGG	Arg	0.703002	0.826058	0.869069	0.787739
AGU	Ser	0.541656	0.635021	0.670401	0.61972
AUA	Ile	1.16351	0.892788	1.20115	1.13448
AUC	Ile	0.793202	0.77658	0.713386	0.849026
AUG	Met	0.766053	0.71657	0.690824	0.687825
AUU	Ile	0.65102	0.655222	0.675956	0.753113
CAA	Gln	0.744111	0.801684	0.852615	0.873627
CAC	His	1.00168	0.802184	0.928685	0.917065
CAG	Gln	0.715535	0.693509	0.761432	0.768288
CAU	His	0.835527	0.817691	0.861547	1.00032
CCA	Pro	1.44079	1.63817	1.61497	1.43096
CCC	Pro	1.06245	1.03851	1.0824	1.15346
CCG	Pro	1.21839	1.1978	1.07595	1.09629
CCU	Pro	1.55436	1.45991	1.18668	1.51466
CGA	Arg	1.9937	1.87742	1.45441	1.47855
CGC	Arg	0.767413	0.672245	0.85096	0.778624
CGG	Arg	0.762353	0.960411	0.766377	0.812481
CGU	Arg	0.535295	0.835281	0.806591	0.782231
CUA	Leu	1.07266	1.0903	1.26369	1.33512
CUC	Leu	0.965479	0.815241	1.18491	1.0759
CUG	Leu	0.781307	0.9331	1.07	1.03902
CUU	Leu	0.755844	0.816573	0.99831	0.936376
GAA	Glu	3.10193	2.426	2.68708	2.82975
GAC	Asp	1.86107	1.88021	1.66818	1.68842
GAG	Glu	1.26772	1.20903	1.15366	1.14007
GAU	Asp	1.78	1.7419	1.47289	1.53196
GCA	Ala	0.79095	0.858596	0.722518	0.749499
GCC	Ala	0.637534	0.805656	0.830826	0.674599
GCG	Ala	0.759267	0.880841	0.912396	0.747198
GCU	Ala	0.642661	0.824191	0.838602	0.71398
GGA	Gly	1.43512	1.35608	1.19566	1.13442
GGC	Gly	1.0682	1.15417	0.922186	0.878535
GGG	Gly	1.26086	1.23587	1.03371	0.926425
GGU	Gly	1.0954	1.14197	1.13792	1.07442
GUA	Val	0.871874	0.619543	0.819067	0.577655
GUC	Val	0.604785	0.682196	0.764589	0.644583
GUG	Val	0.593005	0.753318	0.785116	0.692362
GUU	Val	0.559837	0.751997	0.554597	0.690756
UAC	Tyr	0.992262	0.859452	0.936246	0.919197
UAU	Tyr	0.963646	1.01157	0.902275	0.894672
UCA	Ser	0.688643	0.610281	0.832647	0.810983
UCC	Ser	0.692209	0.712251	0.766497	0.797107
UCG	Ser	1.02766	0.935943	0.592109	0.922217
UCU	Ser	0.55773	0.657511	0.712208	0.778155
UGC	Cys	0.470192	0.636207	0.500978	0.62602
UGG	Trp	1.21022	1.48374	1.16783	1.31651
UGU	Cys	0.511299	0.551816	0.641388	0.47768
UUA	Leu	1.23385	1.03353	1.05695	1.30498
UUC	Phe	0.607243	0.710618	0.617776	0.780901
UUG	Leu	0.90652	0.977485	1.26911	1.23945
UUU	Phe	0.652694	0.744525	0.762678	0.650917
